# Establishment & Characterization of a Non-Adherent Insect Cell Line for Cultivated Meat

**DOI:** 10.1101/2024.10.18.618906

**Authors:** Sophia M. Letcher, Olivia P. Calkins, Halla J. Clausi, Aidan McCreary, Barry A. Trimmer, David L. Kaplan

## Abstract

This study presents a blueprint for developing, scaling, and analyzing novel insect cell lines for food. The large-scale production of cultivated meat requires the development and analysis of cell lines that are simple to grow and easy to scale. Insect cells may be a favorable cell source due to their robust growth properties, adaptability to different culture conditions, and resiliency in culture. Cells were isolated from Tobacco hornworm (*Manduca sexta)* embryos and subsequently adapted to single-cell suspension culture in animal-free growth media. Cells were able to reach relatively high cell densities of over 20 million cells per mL in shake flasks. Cell growth data is presented in various culture vessels and spent media analysis was performed to better understand cell metabolic processes. Finally, a preliminary nutritional profile consisting of proximate, amino acid, mineral, and fatty acid analysis is reported.

**Graphical Abstract:** 
