## Supplemental Tables 5-6 for "Establishment & Characterization of a Non-Adherent Insect Cell Line for Cultivated Meat"

### Sheet: Fatty Acids
DF-1 significantly increased
MsNAC significantly increased	SI TABLE 5: FREE FATTY ACIDS
Concentration Unit µM	Sample ID	Common Name	MsNAC						DF-1
			Sample 1	Sample 2	Sample 3	Sample 4	Average	SD	Sample 1	Sample 2	Sample 3	Average	SD	Significant?	P-value
	C0	Formic Acid	4.65603	8.55082	8.19524	4.49914	6.47531	2.19704	7.39132	7.52563	5.29928	6.73874	1.24842	ns	>0.9999
	C2	Acetic Acid	3.83645	0.289673	1.79452	4.43465	2.58882	1.90444	0.449055	0.590508	0.748317	0.59596	0.149706	****	<0.0001
	C3:1	Propenoic Acid	0.0641932	0.0664796	0.059078	0.064135	0.0634715	0.00312582	0.169394	0.162474	0.11461	0.148826	0.0298333	ns	>0.9999
	C3	Propionic Acid	0.0827591	0.0690289	0.0669347	0.153924	0.0931617	0.0411118	0.0358	0.0447591	0.0536287	0.0447293	0.0089144	ns	>0.9999
	C4:1	Butenoic Acid	0.0235098	0.0317962	0.0181154	0.0211113	0.0236332	0.00587241	0.0249191	0.0311889	0.0162877	0.0241319	0.00748174	ns	>0.9999
	C4	Butyric Acid	0.148309	0.0897781	0.0872833	0.053483	0.0947132	0.0393783	0.0479195	0.0480392	0.0511907	0.0490498	0.00185502	ns	>0.9999
	C3OH	Hydroxypropionic Acid	0.0307607	0.0455123	0.0436409	0.0344815	0.0385988	0.00710884	0.0444058	0.0405099	0.0314117	0.0387758	0.00666836	ns	>0.9999
	C5:1	Pentenoic Acid	0.0368219	0.0684034	0.0805319	0.0603398	0.0615243	0.0184411	0.065898	0.0746652	0.0856214	0.0753949	0.00988192	ns	>0.9999
	C5	Valeric Acid	0.0320194	0.0440683	0.0379456	0.0345136	0.0371367	0.00522077	0.0391653	0.0472527	0.0419845	0.0428008	0.00410502	ns	>0.9999
	C4OH	Hydroxybutyric Acid	0.0192111	0.0351889	0.0191088	0.0194875	0.0232491	0.00796147	0.0413413	0.0523021	0.0528924	0.0488453	0.00650535	ns	>0.9999
	C6:1	Hexenoic Acid	0.074788	0.0769538	0.0939082	0.0655051	0.0777888	0.0118382	0.0522223	0.0616802	0.0456198	0.0531741	0.00807237	ns	>0.9999
	C6	Caproic Acid	0.0875944	0.0917531	0.0461346	0.0525925	0.0695186	0.0234834	0.0658988	0.0624011	0.052562	0.0602873	0.00691514	ns	>0.9999
	C5OH	Hydroxypentanoic Acid	0.0295034	0.0358463	0.0338515	0.0272346	0.031609	0.00393923	0.064654	0.0699761	0.0548759	0.0631687	0.00765891	ns	>0.9999
	C5:1DC	Cis-4-Pentenoic Acid Dicarboxylic Acid	0.0231625	0.0283801	0.0251217	0.0341462	0.0277026	0.00480458	0.0202327	0.0258049	0.0214691	0.0225022	0.00292622	ns	>0.9999
	C5DC	Pentanedioic Acid (Glutaric Acid)	0.0152601	0.0250125	0.0137327	0.0131849	0.0167975	0.00554658	0.0284521	0.025805	0.0161846	0.0234805	0.00645565	ns	>0.9999
	C8	Octanoic Acid (Caprylic Acid)	0.105186	0.0952395	0.0780437	0.0530778	0.0828867	0.0228172	0.0464713	0.046307	0.03336	0.0420461	0.00752285	ns	>0.9999
	C5MDC	5-Methyl-2,4-dioxo-3-pentanoic Acid	0.0226173	0.0418481	0.0267954	0.0169037	0.0270411	0.0106716	0.0230779	0.0261583	0.0171755	0.0221372	0.00456467	ns	>0.9999
	C9	Nonanoic Acid (Pelargonic Acid)	0.0100824	0.0394425	0.0100487	0.0199468	0.0198801	0.0138485	0.00758722	0.0159071	0.0125513	0.0120152	0.00418576	ns	>0.9999
	C7DC	Heptanedioic Acid (Pimelic Acid)	0.0141698	2.93561	0.0211017	0.0138614	0.746187	1.45962	0.0167554	0.364801	0.0611045	0.147554	0.189444	ns	0.9245
	C10:2	Decadienoic Acid	0.0223448	0.037038	0.0264614	0.0388791	0.0311808	0.00803988	0.0467896	0.0303999	0.030057	0.0357488	0.0095631	ns	>0.9999
	C10:1	Undecenoic Acid	0.0869282	0.136607	0.102495	0.0892523	0.103821	0.0229078	0.0565897	0.093323	0.0762974	0.0754034	0.018383	ns	>0.9999
	C10	Decanoic Acid (Capric Acid)	0.0733021	0.136607	0.0703395	0.0598402	0.0850221	0.0348713	0.0290846	0.0661033	0.0528465	0.0493448	0.0187562	ns	>0.9999
	C12:1	Dodecenoic Acid	0.0773608	0.0865345	0.114735	0.0678286	0.0866148	0.0202429	0.254346	0.185582	0.188384	0.209437	0.038917	ns	>0.9999
	C12	Dodecanoic Acid (Lauric Acid)	0.0983374	0.103938	0.0438207	0.0425902	0.0721716	0.0335291	0.0569435	0.049236	0.0495731	0.0519175	0.00435591	ns	>0.9999
	C14:2	Cis-11,14-Eicosadienoic Acid	0.0141651	0.0357426	0.0140495	0.0182983	0.0205639	0.0103104	0.017463	0.0256697	0.0262954	0.0231427	0.00492868	ns	>0.9999
	C14:1	Myristoleic Acid	0.0103514	0.0225751	0.0160565	0.0164054	0.0163471	0.00499416	0.00683332	0.0269325	0.0133633	0.0157097	0.010253	ns	>0.9999
	C14	Myristic Acid	0.0637423	0.0592576	0.0598777	0.0299713	0.0532122	0.0156205	0.023916	0.0290366	0.0206919	0.0245482	0.00420811	ns	>0.9999
	C12DC	Dodecanedioic Acid	0.0182508	0.0230443	0.0190673	0.0157746	0.0190342	0.00301777	0.0182229	0.0147294	0.00948397	0.0141454	0.00439863	ns	>0.9999
	C14:2OH	Hydroxyeicosadienoic Acid	0.0294194	0.0404452	0.0361267	0.0293404	0.0338329	0.00543588	0.0231563	0.0248283	0.0245719	0.0241855	0.000900495	ns	>0.9999
	C14:1OH	Hydroxymyristoleic Acid	0.0187957	0.0268076	0.0177283	0.01956	0.0207229	0.00412544	0.0151841	0.0197786	0.0125018	0.0158215	0.00368006	ns	>0.9999
	C16:2	Cis-7,10-Hexadecadienoic Acid	0.00853822	0.0144315	0.0148598	0.00839959	0.0115573	0.00357087	0.0230718	0.0346383	0.0188236	0.0255112	0.00818467	ns	>0.9999
	C16:1	Palmitoleic Acid	0.0227676	0.0251398	0.0442493	0.0254876	0.0294111	0.0099657	0.0414517	0.0401083	0.0258827	0.0358143	0.00862713	ns	>0.9999
	C16	Hexadecanoic Acid (Palmitic Acid)	0.0789111	0.0581948	0.0538272	0.0318597	0.0556982	0.0192946	0.0731256	0.0843178	0.0611768	0.0728734	0.0115726	ns	>0.9999
	C16:2OH	Hydroxyhexadecadienoic Acid	0.0194043	0.0237432	0.0165112	0.0110062	0.0176662	0.00534296	0.0218996	0.031448	0.0258831	0.0264102	0.00479595	ns	>0.9999
	C16:1OH	Hydroxypalmitoleic Acid	0.0227676	0.0232767	0.0264173	0.018247	0.0226772	0.00336566	0.0164237	0.023244	0.0172549	0.0189742	0.00372104	ns	>0.9999
	C16OH	Hydroxypalmitic Acid	0.0217328	0.027002	0.0330217	0.0231708	0.0262318	0.00504338	0.0254187	0.0191429	0.00941205	0.0179912	0.00806524	ns	>0.9999
	C18:2	Linoleic Acid	0.00465707	0.013966	0.0158506	0.0104266	0.0112251	0.00492221	0.0735184	0.073835	0.0450985	0.0641506	0.0165004	ns	>0.9999
	C18:1	Oleic Acid	0.0284591	0.0344507	0.0369856	0.0260664	0.0314905	0.0050849	0.0316753	0.0419321	0.0333337	0.035647	0.00550579	ns	>0.9999
	C18	Octadecanoic Acid (Stearic Acid)	0.0954704	0.107543	0.0485422	0.0535825	0.0762845	0.0296097	0.0570948	0.0578839	0.0356867	0.0502218	0.012594	ns	>0.9999
	C18:1OH	Hydroxyoleic Acid	0.00685609	0.0083797	0.0130439	0.00637193	0.00866291	0.0030434	0.0103626	0.0109384	0.0109804	0.0107605	0.000345179	ns	>0.9999
	SI TABLE 6: LYSOPHOSPHATIDYLCHOLINEs
		MsNAC						DF-1
		Sample 1	Sample 2	Sample 3	Sample 4	Average	SD	Sample 1	Sample 2	Sample 3	Average	SD	Significant?	P-value
	LysoPC a C14:0	12.2417	17.7858	14.5342	11.4854	14.0118	2.83032	13.5217	16.5853	7.98684	12.6979	4.35802	ns	>0.9999
	LysoPC a C16:0	114.705	174.069	167.592	128.628	146.248	29.0691	88.6298	101.285	65.1206	48.855	18.3519	ns	>0.9999
	LysoPC a C16:1	414.941	940.194	571.483	608.882	633.875	220.817	33.0758	36.2103	16.939	56.8768	10.3409	****	<0.0001
	LysoPC a C17:0	1.89641	3.87302	2.02422	2.33941	2.53327	0.912363	2.17973	2.85469	2.01473	15.5457	0.445029	ns	>0.9999
	LysoPC a C18:0	117.786	189.088	105.537	98.2783	127.672	41.7275	37.448	43.107	30.5976	19.7003	6.26416	ns	0.9987
	LysoPC a C18:1	1121	2311.15	1041.01	1147.07	1405.06	605.747	142.907	158.752	78.5627	81.8958	42.4689	****	<0.0001
	LysoPC a C18:2	25.5733	51.8701	29.6907	24.5438	32.9195	12.828	4.53055	5.12343	2.83188	65.4514	1.18941	ns	>0.9999
	LysoPC a C20:3	0.208858	0.588433	0.278037	0.219355	0.323671	0.179114	0.499937	0.599635	0.44861	2.33901	0.0767924	ns	>0.9999
	LysoPC a C20:4	0.220515	0.124664	0.153908	0.148712	0.161949	0.0410693	8.56674	9.15382	4.3299	3.9331	2.63204	ns	>0.9999
	LysoPC a C24:0	0.658396	0.905912	0.424918	0.314595	0.575955	0.262545	0.373836	0.51903	0.49267	3.906	0.0773494	ns	>0.9999
	LysoPC a C26:0	0.0252007	0.0831126	0.100367	0.0400368	0.0621792	0.035375	0.269294	0.294898	0.412551	0.393713	0.0763981	ns	>0.9999
	LysoPC a C26:1	0.0850578	0.0831099	0.0736057	0.0228803	0.0661634	0.0292859	0.497413	0.538694	0.704957	0.452968	0.109865	ns	>0.9999
	LysoPC a C28:0	0.182715	0.290897	0.0669193	0.140133	0.170166	0.093622	0.709667	0.845386	0.80909	0.684201	0.0702639	ns	>0.9999
	LysoPC a C28:1	0.0756022	0.0831099	0.033458	0.07436	0.0666325	0.0224516	0.601947	0.452185	0.965319	0.730599	0.263874	ns	>0.9999
	SI TABLE 7: PHOSPHAITIDYLCHOLINE DIACYL aa
	PC aa C24:0	0.0209952	0.0213365	0.0221198	0.0210011	0.269827	0.0269155	0.070115	0.0411628	0.0506281	0.385023	0.0421896	ns	>0.9999
	PC aa C26:0	0.241178	0.282228	0.286076	0.305131	1.76729	0.615985	0.3546	0.433186	0.367283	2.44718	0.0540287	ns	>0.9999
	PC aa C28:1	1.37008	1.46255	2.46924	2.49295	1.55109	0.30118	2.40887	2.50897	2.42369	67.0024	4.86512	ns	>0.9999
	PC aa C30:0	1.41369	1.32773	1.91184	1.86354	11.1515	3.24509	70.1473	69.4612	61.3986	4.58601	0.00898425	****	<0.0001
	PC aa C30:2	8.42991	11.2659	13.7588	15.9645	7.74955	2.31267	4.58482	4.59552	4.57767	258.469	25.1272	ns	>0.9999
	PC aa C32:0	6.88541	5.93554	10.4277	10.2887	86.068	26.6552	277.15	268.354	229.902	349.597	12.1742	****	<0.0001
	PC aa C32:1	73.0693	70.2565	114.878	120.371	59.5664	14.2252	357.163	356.074	335.553	22.4103	1.1488	****	<0.0001
	PC aa C32:2	48.4487	63.3516	66.899	83.1	1.86204	0.410051	22.7888	23.3222	21.1201	1.44304	0.093997	****	<0.0001
	PC aa C32:3	1.56496	1.88443	2.13672	2.53556	243.755	35.8512	1.49094	1.50343	1.33474	1135.72	17.1225	ns	>0.9999
	PC aa C34:1	241.179	224.25	265.836	306.803	520.198	71.907	1143.48	1147.58	1116.09	353.059	11.5958	****	<0.0001
	PC aa C34:2	502.561	576.021	482.013	639.23	14.293	1.54937	360.661	358.804	339.712	13.4758	0.453271	****	<0.0001
	PC aa C34:3	13.099	15.2161	14.564	16.8361	0.379068	0.0553925	13.7432	13.7317	12.9524	2.90316	0.136455	ns	>0.9999
	PC aa C34:4	0.312776	0.40637	0.418057	0.437317	11.9536	1.84601	3.02541	2.75594	2.92812	65.9633	2.18026	ns	>0.9999
	PC aa C36:0	14.195	11.006	10.66	13.8255	139.324	20.1145	67.2293	67.215	63.4458	633.953	22.4543	****	<0.0001
	PC aa C36:1	163.397	136.211	118.363	155.038	391.887	74.5982	650.987	642.365	608.507	736.164	17.0549	****	<0.0001
	PC aa C36:2	446.298	442.004	287.359	411.768	22.0847	2.5418	742.71	748.976	716.806	64.3736	0.807743	****	<0.0001
	PC aa C36:3	23.5966	24.1407	18.5167	22.5137	0.972819	0.0919359	65.2774	63.7221	64.1215	53.4536	1.07087	****	<0.0001
	PC aa C36:4	1.01585	1.05618	0.846425	1.00064	0.102997	0.0199588	53.374	52.4247	54.562	17.323	0.718986	****	<0.0001
	PC aa C36:5	0.0872108	0.119293	0.102486	0.072885	0.249483	0.0367757	17.7703	17.7049	16.4936	4.01098	0.185683	ns	0.7422
	PC aa C36:6	0.206722	0.24828	0.293446	0.269305	1.24216	0.287314	4.18752	4.02808	3.81734	8.15456	0.392037	ns	>0.9999
	PC aa C38:0	1.63872	1.10273	0.985037	1.16185	10.4897	2.68967	8.37829	8.38351	7.70188	56.6293	0.8445	ns	>0.9999
	PC aa C38:1	14.2095	9.22722	8.0322	9.93286	1.59945	0.205048	57.4753	56.6264	55.7863	33.0397	0.818705	****	<0.0001
	PC aa C38:3	1.69793	1.78357	1.31683	1.53987	0.097454	0.0110073	33.9177	32.2971	32.9044	64.706	1.63074	**	0.0017
	PC aa C38:4	0.111436	0.0872871	0.0936384	0.105623	0.0374278	0.0079628	65.9487	62.8595	65.3099	72.9227	1.75638	****	<0.0001
	PC aa C38:5	0.0392992	0.0368558	0.0361284	0.0531207	0.113496	0.015044	74.9216	72.2202	71.6264	40.2373	1.64849	****	<0.0001
	PC aa C38:6	0.109285	0.13093	0.100273	0.129092	0.849729	0.195702	41.8027	40.3925	38.5167	8.58105	0.241747	****	<0.0001
	PC aa C40:1	1.06323	0.880632	0.60533	0.742452	0.252655	0.0369632	8.85378	8.49619	8.39317	12.7824	0.14874	ns	>0.9999
	PC aa C40:2	0.295011	0.257983	0.20497	0.250778	0.0615	0.0105065	12.947	12.6576	12.7425	4.56688	0.0572948	ns	0.9986
	PC aa C40:3	0.0506041	0.075648	0.058248	0.063004	0.0256723	0.00620589	4.58724	4.61122	4.50219	11.0231	0.350837	ns	>0.9999
	PC aa C40:4	0.0172271	0.0310352	0.0287547	0.0228543	0.0209088	0.0073222	10.9644	10.7053	11.3995	26.9299	0.478562	ns	>0.9999
	PC aa C40:5	0.0139965	0.0310346	0.0176954	0.0203837	0.0216897	0.00611203	27.3777	26.4256	26.9864	40.1594	2.31918	*	0.0191
	PC aa C40:6	0.0215338	0.0155174	0.0280177	0.0284134	0.110708	0.0314439	42.4894	40.1376	37.8512	1.12215	0.0906105	****	<0.0001
	PC aa C42:0	0.124359	0.137721	0.0700454	0.0877117	0.707549	0.227668	1.22095	1.10258	1.04293	4.73622	0.197286	ns	>0.9999
	PC aa C42:1	0.833356	0.884509	0.404784	0.55838	0.113018	0.0292167	4.86933	4.82976	4.50956	4.96292	0.195738	ns	>0.9999
	PC aa C42:2	0.134585	0.127051	0.077417	0.0840039	0.015581	0.00255433	5.14254	4.7543	4.9919	1.00608	0.0126676	ns	>0.9999
	PC aa C42:4	0.0139967	0.013577	0.0191693	0.0160597	0.0192495	0.00882736	0.993684	1.00555	1.019	1.262	0.0584473	ns	>0.9999
	PC aa C42:5	0.00699869	0.0271556	0.0235942	0.0210013	0.0207196	0.00713118	1.19597	1.28291	1.30712	1.53281	0.0141621	ns	>0.9999
	PC aa C42:6	0.0172269	0.0213374	0.0235944	0.0339718	0.0766722	0.0157298	1.54896	1.52695	1.52251	11.7597	0.415402	ns	>0.9999
	PC ae C30:0	0.0726772	0.068861	0.0884782	0.103153	0.0368462	0.00768201	12.2128	11.6696	11.3968	3.324	0.0856282	ns	0.9998
	PC ae C30:1	0.0387609	0.0349142	0.0368635	0.0518857	0.0494815	0.0115812	3.31549	3.41357	3.24295	0.343622	0.0310856	ns	>0.9999
	PC ae C30:2	0.0565257	0.0358833	0.0560354	0.0623854	0.225428	0.0529773	0.318335	0.334203	0.378328	57.7096	1.44178	ns	>0.9999
	PC ae C32:1	0.180343	0.254103	0.241836	0.309457	0.0444194	0.0244294	58.1385	58.8883	56.1021	6.67127	0.286632	****	<0.0001
	PC ae C32:2	0.0371466	0.0349154	0.0611963	0.0870919	0.307095	0.0649557	6.69068	6.9477	6.37542	41.3185	1.60607	ns	>0.9999
	PC ae C34:0	0.286398	0.283195	0.351693	0.420639	1.36195	0.327169	42.5312	41.9272	39.497	238.228	6.28451	****	<0.0001
	PC ae C34:1	1.25757	1.3898	1.43848	1.99818	0.21938	0.0369226	238.32	244.466	231.898	56.2986	1.89096	****	<0.0001
	PC ae C34:2	0.20511	0.228886	0.224144	0.290309	0.039027	0.00587191	56.4799	58.0924	54.3236	4.05623	0.278502	****	<0.0001
	PC ae C34:3	0.0360691	0.042673	0.0383388	0.0494143	0.565084	0.0827867	3.95542	4.3711	3.84217	12.5256	0.18833	ns	>0.9999
	PC ae C36:0	0.504429	0.553788	0.637035	0.689327	2.79409	0.371707	12.4957	12.7272	12.3541	83.435	1.84172	ns	0.9996
	PC ae C36:1	2.82199	2.97455	2.58573	3.46515	0.485797	0.0686066	82.8349	85.502	81.9683	117.265	5.60247	****	<0.0001
	PC ae C36:2	0.422059	0.529543	0.505788	0.587414	0.0671839	0.0141884	116.705	123.126	111.963	17.9178	0.933049	****	<0.0001
	PC ae C36:3	0.0624484	0.0543127	0.0847908	0.0790631	0.0737956	0.0099025	18.0702	18.7653	16.918	10.0837	0.31462	ns	0.6584
	PC ae C36:4	0.0737535	0.077589	0.0700442	0.0549731	0.283416	0.0230434	9.88693	10.4465	9.91754	4.60127	0.0499383	ns	>0.9999
	PC ae C36:5	0.268634	0.27932	0.302295	0.319955	0.285975	0.0432508	4.65819	4.58084	4.56479	11.1826	0.942387	ns	>0.9999
	PC ae C38:0	0.267019	0.336538	0.254368	0.333542	0.566077	0.0820058	11.8541	11.5883	10.1053	12.9075	0.1617	ns	>0.9999
	PC ae C38:1	0.594864	0.641076	0.462292	0.628793	0.246473	0.0311263	12.7753	13.0878	12.8595	15.134	0.245917	ns	0.9991
	PC ae C38:2	0.213182	0.285137	0.241099	0.265603	0.0707615	0.0204171	14.9118	15.0921	15.3982	6.78707	0.0173794	ns	0.9548
	PC ae C38:3	0.0506027	0.0746798	0.0870019	0.0982106	0.0593177	0.00958045	6.77692	6.77715	6.80714	10.8746	0.293776	ns	>0.9999
	PC ae C38:4	0.0500663	0.0659506	0.0619361	0.0457081	0.0402205	0.0115222	11.1006	10.9807	10.5425	13.4943	0.393413	ns	>0.9999
	PC ae C38:5	0.0355303	0.0290951	0.0560361	0.0420017	0.324727	0.0448158	13.7545	13.6866	13.0417	7.98056	0.34071	ns	0.9929
	PC ae C38:6	0.352614	0.322962	0.298606	0.402721	0.0753626	0.013775	8.29283	8.03165	7.61718	6.13202	0.406215	ns	>0.9999
	PC ae C40:1	0.0812899	0.0872877	0.05751	0.0852415	0.0398096	0.00407701	6.53514	6.13814	5.72278	3.53328	0.125412	ns	>0.9999
	PC ae C40:2	0.0344536	0.0407342	0.044241	0.0407668	0.0660984	0.0233667	3.66773	3.41946	3.51266	1.94991	0.114355	ns	>0.9999
	PC ae C40:3	0.0489903	0.0630398	0.0862652	0.101298	0.0625058	0.0111669	1.90598	2.07971	1.86402	3.00833	0.197755	ns	>0.9999
	PC ae C40:4	0.0479134	0.0717709	0.0678331	0.070417	0.0374548	0.00469421	2.78362	3.15583	3.08554	5.19662	0.0654185	ns	>0.9999
	PC ae C40:5	0.0430687	0.0368546	0.0324412	0.0339726	0.0900483	0.011123	5.1522	5.16591	5.27174	6.54415	0.154192	ns	>0.9999
	PC ae C40:6	0.0882877	0.0911673	0.0906898	0.0679456	0.0124524	0.00712462	6.6069	6.36848	6.65708	1.62972	0.0892628	ns	>0.9999
	PC ae C42:0	0.00915164	0.0223066	0.00589908	0.0111183	0.014481	0.00332254	1.71418	1.63867	1.53632	2.04958	0.280099	ns	>0.9999
	PC ae C42:1	0.0102284	0.0155181	0.0176965	0.0166773	0.0224751	0.00508192	2.16306	2.25514	1.73055	2.68534	0.335779	ns	>0.9999
	PC ae C42:2	0.0269182	0.0213368	0.0191702	0.0302656	0.0341101	0.00854018	2.94722	2.80202	2.30679	2.57373	0.586211	ns	>0.9999
	PC ae C42:3	0.0242254	0.0397635	0.0383414	0.0438557	0.0275807	0.00486217	3.09228	2.69126	1.93766	0.912021	0.07546	ns	>0.9999
	PC ae C42:4	0.0236869	0.0310367	0.0280184	0.0352074	0.0183621	0.0066594	0.932444	0.975167	0.828451	0.770861	0.00387176	ns	>0.9999
	PC ae C42:5	0.00969061	0.023276	0.0221196	0.0234719	0.0138191	0.00519819	0.774485	0.771316	0.766782	0.844891	0.123018	ns	>0.9999
	PC ae C44:3	0.0107672	0.0203674	0.0103228	0.0185301	0.0136288	0.00258516	0.970322	0.839914	0.724437	1.11149	0.183786	ns	>0.9999
	PC ae C44:4	0.013997	0.0106684	0.0162209	0.0160593	0.0253536	0.0087608	1.26447	1.16236	0.907621	1.06258	0.20352	ns	>0.9999
	PC ae C44:5	0.0156122	0.0368543	0.0235944	0.0253257	0.0309108	0.0163055	1.21773	1.13786	0.832141	0.28304	0.0109464	ns	>0.9999
	PC ae C44:6	0.0129206	0.0407342	0.0390775	0.0512665	#VALUE!	#VALUE!	0.293349	0.284219	0.271552	#VALUE!	#VALUE!	ns	>0.9999
